# The Impact of Variant Calling on Substitution Mutational Signature Inference

**DOI:** 10.64898/2025.12.09.693327

**Authors:** Zichen Jiang, Jessica N. Au, Mariya Kazachkova, Marcos Díaz-Gay, Raviteja Vangara, Ludmil B. Alexandrov

**Affiliations:** Department of Cellular and Molecular Medicine, University of California San Diego, La Jolla, CA, USA; Department of Bioengineering, University of California San Diego, La Jolla, CA, USA; Moores Cancer Center, University of California San Diego, La Jolla, CA, USA; Bioinformatics and Systems Biology Graduate Program, University of California San Diego, La Jolla, CA, 92093, USA; Biomedical Sciences Graduate Program, University of California San Diego, La Jolla, CA, USA; Digital Genomics Group, Cancer Genomics Program, Spanish National Cancer Research Center, Madrid, Spain; Sanford Stem Cell Institute, University of California San Diego, La Jolla, CA, USA

**Author notes:** These authors contributed equally (Zichen Jiang, Jessica N. Au).

## Abstract

Identifying mutational signatures is a key component of cancer genomics studies, yet the influence of variant calling strategies on signature extraction has not been systematically evaluated. Here, we analyzed over 8,900 whole exomes from The Cancer Genome Atlas (TCGA) and over 1,800 whole genomes from the Pan-Cancer Analysis of Whole Genomes (PCAWG) consortium to assess how mutation callers shape *de novo* single-base substitution (SBS) signatures. We found that consensus calling yielded stable *de novo* signatures across reference genomes and pipeline versions, whereas individual callers introduced false-positive SBSs that manifested as artifactual signatures that were reproducibly detected by three independent signatures extraction tools. A minimal consensus approach requiring agreement between only two variant calling algorithms effectively removed these artifacts while preserving true biological signal. Together, these results establish consensus variant calling as essential for robust inference of *de novo* SBS mutational signatures and provide practical guidelines for distinguishing genuine mutational processes from technical artifacts.
