## Supplementary Table 1 for "The Impact of Variant Calling on Substitution Mutational Signature Inference"

### Sheet: Supplementary Table 1
Supplementary Table 1. Summary and description of somatic variant calling algorithms
Caller Name	Version(s)	Algorithmic Principle	Key Features	Role in Study	Primary Reference(s)
MuTect/MuTect2	v1.14/GATK nightly	Bayesian probabilistic model	Local haplotype assembly; high sensitivity for low VAF mutations.	TCGA (MC3, GDC), PCAWG	Cibulskis et al. [18], Benjamin et al. [22]
MuSE	v1.0rc	Markov substitution model	Sample-specific error modeling to account for tumor heterogeneity.	TCGA (MC3, GDC), PCAWG	Fan et al. [19]
VarScan2	v1.0rc	Heuristic and statistical	Simultaneous analysis of tumor-normal pileups; classifies somatic status.	TCGA (MC3, GDC)	Koboldt et al. [20]
CaVEMan	v1.5.1	Expectation-Maximization (EM)	Probabilistic model incorporating copy number and tumor purity.	PCAWG	Jones et al. [25]
DKFZ Workflow	v0.1.19	Multi-step pipeline	Integrated calling, annotation, and filtering steps.	PCAWG	Li et al. [24]
SAGE	v2.2	Tiered evidence model	Hartwig in-house caller; uses prior knowledge (hotspots) and flanking read context to adjust confidence.	PCAWG (re-analysis)	Martinez-Jimenez et al. [26]
